# Investments in photoreceptors compete with investments in optics to determine eye design

**DOI:** 10.1101/2024.01.21.576511

**Authors:** Francisco J H Heras, Simon B Laughlin

## Abstract

When an animal invests space, materials and energy in an eye to meet behavioural needs, the eye’s optics and photoreceptor array compete for these resources to improve the eye’s performance. To discover how this competition influences eye design, we introduce a new and superior measure of cost, specific volume in µm^3^ sr^−1^, that depends on the dimensions of the eye’s components, applies to both optics and photoreceptor array, accounts for space, materials and energy (including photoreceptors’ high metabolic rates), and links investments to an eye’s performance via optical, physiological and geometrical constraints. Specific volume enables us to construct a performance surface across the morphospace of an eye of given type and total cost by modelling all of its configurations and determining each model’s information capacity. We model three eye types, neural superposition and fused-rhabdom apposition compound eyes and a simple (camera type) eye, across a 10^5^-fold range of total cost. Performance surfaces are flat-topped, therefore the optimum configuration lies in a broad high-efficiency zone within which eyes adapted for specific tasks loose <5% of information. This robust region will increase adaptability by reducing loss of function. Comparing optimised models: simple eye information capacity increases as (total cost)^0.8^ and (total cost)^0.55^ in apposition eyesm and simple eyes are x10 to x100 more efficient than apposition eyes of the same total cost. In both eye types 30%-80% of total cost is invested in photoreceptor arrays, optimum photoreceptor length increases with total cost and is reduced by photoreceptor energy consumption. Simple eyes’ photoreceptors are much shorter than apposition eyes’ and their length more sensitive to energy consumption. We analyse published data that cover the same range of total specific volumes. The apposition eyes of fast-flying diurnal insects follow three trends predicted by our models: photoreceptor arrays are allocated 40% - 80% of total specific volume, spatial resolution and photoreceptor length increase with increasing specific volume, and apposition photoreceptors are much longer than simple. We conclude that photoreceptor costs are considerable and often exceed optical costs. Thus, competition between optics and photoreceptors for resources helps determine eye design, photoreceptor energy cost plays a major role in determining an eye’s efficiency and design, and matching investments in optics and photoreceptors to improve efficiency is a design principle. Our new methodology can be developed to view the adaptive radiation of eyes through a cost-benefit lens.
