## Supplementary material for "Investments in photoreceptors compete with investments in optics to determine eye design": Literature data Table S1

### Sheet: all spp
Heras & Laughlin Table S1 Data extracted from literature and used to calculate eye dimensions and investments		lens diameter	inter- ommatidial angle	photoreceptor length	lens focal length	focal distance	F-number	eye parameter	optical radius	specific volume	sp. vol. optics	sp. vol. photorceptor array	% optics	% ph array
species	eye region	D	∆φ	L	f	f'	F	p	R	Vtot	VO	Vph			notes
		μm	deg	μm	μm	μm			μm	μm3 sr-1	μm3 sr-1	μm3 sr-1	% Vtot	%Vtot
Dipteran NS eyes
Calliphora vicina	male acute zone	37	1.07	340	74	99	2	0.690976	1981.26	1.36961e+09	3.69517e+08	1.00009e+09	26.9797	73.0203	male & female D, ∆φ (Land 1997); L, (Hardie 1985); F (Stavenga et al 1990; Stavenga 2003b); f and f' calculated from F, D and ni = 1.34, as in text.
	female acute zone	29	1.28	280	58	78	2	0.647866	1298.11	4.52183e+08	1.23697e+08	3.28486e+08	27.3555	72.6445
Musca domestica	male love spot	36	1.75	250	72	96	2	1.09956	1178.66	3.53377e+08	1.22799e+08	2.30578e+08	34.75	65.25	∆φ = mean of two values - 1.6 deg (Land &Eckert 1985) and 1.88 deg calculated from ∆φh and∆φv, (Hardie 1985, Table 2); f & f' as above.
	male peripheral	20	3.5	140	40	54	2	1.22173	327.404	1.09072e+07	4.88624e+06	6.02094e+06	44.7984	55.2016	L, D , (Hardie 1985, Tables 1&2).
Drosophila melanogaster	average	16.5	5	83	20	27	1.25	1.4399	189.076	2.08832e+06	833968	1.25435e+06	39.9349	60.0651	F, D , (Stavenga 2003 b); D, L (Hardie 1985); ∆φ (Land 1997); f , f' as above and verified by Stavenga (2003b).
Coenosia attenuata	female frontal	20	2.3	140	25	28	1.25	0.802851	498.224	2.92209e+07	6.56707e+06	2.26538e+07	22.4739	77.5261	D, ∆φ , f , Gonzalez-Bellido et al 2011; L estimated from their Fig S1 (not a perfect radial section so likely a slight underestimate); f' measured from their Fig S1,C.
Bibio marci	male dorsal	33	1.6	230	70	94	2.1	0.921534	1181.73	3.39743e+08	1.21104e+08	2.18639e+08	35.6458	64.3542	D, ∆φ , f , L (Zeil 1983, Table 1); f' calculated from measured values of f. F calculated from measurements of f and D.
	male ventral&female	21	3.7	110	36	48	1.7	1.35612	325.192	9.90517e+06	4.36362e+06	5.54155e+06	44.054	55.946
Dilophus febrilis	male dorsal	24	2.2	180	40	54	1.7	0.921534	625.045	6.14654e+07	1.93266e+07	4.21387e+07	31.4431	68.5569
	male ventral&female	15	5.1	60	16	21	1.1	1.33518	168.517	1.37174e+06	525129	846615	38.2818	61.7182
Holcocephala fusca	acute zone, max acuity	75	0.28	230	160	176	2.53	0.366519	15347.1	9.31189e+10	4.09802e+10	5.21387e+10	44.0085	55.9915	Values extracted from Wardill et al (2017). D, ∆φ, for fovea given in text. For periphery measured by hand from figures - L measured from Fig. 3, and peripheral ∆φ from Fig. 4.
	periphery	21	3.5	123	33	45	1.6	1.28282	343.775	1.17323e+07	4.65238e+06	7.07988e+06	39.6546	60.3454	f, f' measured by hand from figures where f = cone length and f'= cone length + corneal thickness
								0	#DIV/0!	#DIV/0!	#DIV/0!	#DIV/0!	#DIV/0!	#DIV/0!
Apposition eyes								0	#DIV/0!	#DIV/0!	#DIV/0!	#DIV/0!	#DIV/0!	#DIV/0!
Tenodora australasiae	z=15;x=20 (fovea)	47.5	0.64	500	205	445	8	0.53058	4252.42	1.35723e+10	7.23426e+09	6.33804e+09	53.3017	46.6983	D, ∆φ, L, cone length and cornea thickness taken from Rossel (1979);Table 1 and Figure 15 .
	z=15;x=30	51.5	0.8	535	335	405	6.5	0.719076	3688.42	9.80592e+09	4.92694e+09	4.87899e+09	50.2445	49.7555	Position of ommatidium on eye surface is given by Rossel's eye map coordinates x, z .
	z=15;x=10	41	1	415	305	375	7.4	0.715585	2349.13	3.05779e+09	1.75663e+09	1.30116e+09	57.4477	42.5523	f' = cone length + cornea thickness. Rossel take f = cone length and finds that f'= ni. f is a good approximation when ni =1.4
	z=15;x=0	35	1.1	285	205	275	5.9	0.671952	1823.05	1.34799e+09	7.83027e+08	5.64965e+08	58.0884	41.9116
	z=15;x=60	42	1.6	390	150	212	3.6	1.17286	1504.01	8.89421e+08	4.15136e+08	4.74285e+08	46.6749	53.3251
	z=15;x=100	33	2.5	330	110	153	3.3	1.4399	756.304	1.37396e+08	7.10049e+07	6.63913e+07	51.679	48.321
Sympetrum spp,	ventral -60degrees	31	1.85	461	124	166	4	1.00095	960.091	2.82677e+08	1.28083e+08	1.54594e+08	45.3107	54.6893	D, ∆φ, L measured across dorsal and ventral eye by Labhart & Nilsson (1995). f derived by assuming F = 4, the value they measured in the acute zone.
	ventral -5deg	27	1.75	461	108	148		0.824668	883.992	2.23331e+08	9.7371e+07	1.2596e+08	43.5994	56.4006	Labhart and Nilsson did not report cone lengths in the ventral eye.
	dv border	31	1.69	516	124	167		0.914378	1050.99	3.70355e+08	1.56706e+08	2.13649e+08	42.3123	57.6877
	d +50	53	1.82	627	92	123		1.68354	1668.5	1.29002e+09	3.17798e+08	9.72222e+08	24.6351	75.3649
	d +70	61.5	1.78	886	246	330	4	1.91061	1979.6	2.43749e+09	1.08961e+09	1.34787e+09	44.7023	55.2977
	acute zone, max acuity	71	0.35	1107	305	410	4.4	0.433714	11622.9	1.79349e+11	5.34564e+10	1.25893e+11	29.8058	70.1942
Apis mellifera drone	dorsal eye	40	1	500	205	275	5.1	0.698132	2291.83	2.84931e+09	1.27805e+09	1.57126e+09	44.8546	55.1454	D, ∆φ, L, (Menzel et al 1991 Table 1). f' obtained by scaling up the top border ventral value according to D.
	top border ventral	28	2.1	400	145	194	5.1	1.02625	763.944	1.46979e+08	8.69024e+07	6.00767e+07	59.1257	40.8743	L measured off Fig 8; f' = corneal depth + cone length measured off Fig 8; D, ∆φ taken as max and min values respectively in Table 1. f =f'/1.34. F= f/D
	mid ventral	25	2.8	280	82	110	3.3	1.22173	511.569	4.40276e+07	2.3041e+07	2.09865e+07	52.3332	47.6668	ditto but D and ∆φ are mid range in Table 1
	basal ventral	18	4.4	150	54	72	3	1.3823	234.392	4.29182e+06	2.86497e+06	1.42685e+06	66.7542	33.2458	ditto but D and ∆φ are min and max values respectively in Table 1
Apis mellifera worker	highest resolution	25	1.6	350	100	134	5.6	0.698132	895.247	2.15986e+08	9.21235e+07	1.23863e+08	42.6525	57.3475	D, ∆φ, are for the most acute eye region (Kelber & Somanatham, 2019; Table 1). L, f , from Varela & Wiitanen (1970), eye region not specified.
